# Strain dynamics of specific contaminant bacteria modulate the performance of ethanol biorefineries

**DOI:** 10.1101/2021.02.07.430133

**Authors:** Felipe Senne de Oliveira Lino, Maria-Anna Misiakou, Kang Kang, Simone S. Li, Bruno Labate Vale da Costa, Thiago Olitta Basso, Gianni Panagiotou, Morten Otto Alexander Sommer

## Abstract

Bioethanol is a viable alternative for fossil fuels, and its use has lowered CO_2_ emissions by over 500 million tonnes in Brazil alone by replacing more than 40% of the national gasoline consumption. However, contaminant bacteria reduce yields during fermentation. Our understanding of these contaminants is limited to targeted studies, and the interplay of the microbial community and its impact on fermentation efficiency remains poorly understood. Comprehensive surveying and longitudinal analysis using shotgun metagenomics of two major biorefineries over a production season revealed similar patterns in microbial community structure and dynamics throughout the entire fermentation system. Strain resolution metagenomics identified specific *Lactobacillus fermentum* strains as strongly associated with poor industrial performance and laboratory-scale fermentations revealed yield reductions of up to 4.63±1.35% depending on the specific contaminating strains. Selective removal of these strains could reduce emissions from the bioethanol industry by more than 2×10^6^ tonnes per year. Using the large-scale Brazilian ethanol fermentations as a model system for studying microbiome-phenotype relationships this study further demonstrates how high-resolution metagenomics can identify culprits of large scale industrial biomanufacturing.
