## Supplementary tables for "Strain dynamics of specific contaminant bacteria modulate the performance of ethanol biorefineries"

### Sheet: Summary
Supplementary material	Description
Supplementary Table 1	Industrial metadata and sampling timepoints.
Supplementary Table 2	Sequencing info and mapping stats.
Supplementary Table 3	Taxonomic classification of non-yeast reads
Supplementary Table 4	The 10 most prevalent bacteria found in sugarcane ethanol fermentations.
Supplementary Table 5	Lactobacillus fermentum strain clusters.
Supplementary Table 6	Spearman's correlation between the relative abundance of different L. fermentum strain clusters and industrial metadata, during the beginning of fermentation.
Supplementary Table 7	Unique KOs from metagenomic strain clusters from L. fermentum.

### Sheet: Supplementary Table 1
Supplementary table 1: Sampling timepoints and industrial metadata.
Sample	Industrial Step		Mill	Collecting Date	Industrial Step	Temperature (°C)	Volume	Yeast Cell Count	Bacteria Cell Count	Yeast Budding (%)	Yeast Viability (%)	Acidity (g/L)	Rain	Daily Performance	Weekly Performance	Monthly Performance (%)	Performance Score
fsol0089	Centrifuge		Mill B	2017-10-29	5.Yeast cream	NA	NA	6.10E+08	1400000	13.1	81.9	1.92	Yes	88.63	88.63	91.37	0.2
fsol0097	acid wash		Mill A	2017-05-26	6.Acid wash	NA	50	5.77E+08	19500000	14.8	75.6	2.86	No	88.36	88.92	96.87	0.25
fsol0099	vessel_10		Mill A	2017-05-26	2.Fermentation Beginning	34.3	41	5.77E+08	19500000	14.8	75.6	2.86	No	88.36	88.92	96.87	0.25
fsol0100	vessel_9		Mill A	2017-05-26	2.Fermentation Beginning	34.5	137.2	5.77E+08	19500000	14.8	75.6	2.86	No	88.36	88.92	96.87	0.25
fsol0102	vessel_5		Mill A	2017-05-26	3.Fermentation Middle	36.7	262	5.77E+08	19500000	14.8	75.6	2.86	No	88.36	88.92	96.87	0.25
fsol0103	vessel_3		Mill A	2017-05-26	3.Fermentation Middle	34.4	243.9	5.77E+08	19500000	14.8	75.6	2.86	No	88.36	88.92	96.87	0.25
fsol0104	vessel_2		Mill A	2017-05-26	3.Fermentation Middle	33.8	246	5.77E+08	19500000	14.8	75.6	2.86	No	88.36	88.92	96.87	0.25
fsol0105	vessel_16		Mill A	2017-05-26	3.Fermentation Middle	35.5	250	5.77E+08	19500000	14.8	75.6	2.86	No	88.36	88.92	96.87	0.25
fsol0106	vessel_15		Mill A	2017-05-26	4.Fermentation End	32.9	252.9	5.77E+08	19500000	14.8	75.6	2.86	No	88.36	88.92	96.87	0.25
fsol0107	Centrifuge		Mill A	2017-05-26	5.Yeast cream	NA	NA	5.77E+08	19500000	14.8	75.6	2.86	No	88.36	88.92	96.87	0.25
fsol0109	Whole cane juice		Mill B	2017-06-02	1.Molasses	NA	NA	NA	NA	NA	NA	NA	No	NA	NA	88.27	0.16667
fsol0110	Must		Mill B	2017-06-02	1.Molasses	NA	NA	NA	NA	NA	NA	NA	No	NA	NA	88.27	0.16667
fsol0111	acid wash		Mill B	2017-06-02	6.Acid wash	NA	NA	5.00E+08	30800000	14.5	72.08	2.59	No	85.85	89.55	88.27	0.16667
fsol0112	vessel_5		Mill B	2017-06-02	2.Fermentation Beginning	29.6	269	5.00E+08	30800000	14.5	72.08	2.59	No	85.85	89.55	88.27	0.16667
fsol0113	vessel_3		Mill B	2017-06-02	2.Fermentation Beginning	30.8	416	5.00E+08	30800000	14.5	72.08	2.59	No	85.85	89.55	88.27	0.16667
fsol0114	vessel_2		Mill B	2017-06-02	3.Fermentation Middle	30.7	633	5.00E+08	30800000	14.5	72.08	2.59	No	85.85	89.55	88.27	0.16667
fsol0115	Centrifuge		Mill B	2017-06-02	5.Yeast cream	NA	NA	5.00E+08	30800000	14.5	72.08	2.59	No	85.85	89.55	88.27	0.16667
fsol0121	vessel_16		Mill A	2017-10-26	2.Fermentation Beginning	33	104.8	6.15E+08	8400000	12.45	71.95	2.23	Yes	89.79	83.11	92.44	0.16667
fsol0122	vessel_12		Mill A	2017-10-26	3.Fermentation Middle	33.3	239.6	6.15E+08	8400000	12.45	71.95	2.23	Yes	89.79	83.11	92.44	0.16667
fsol0123	vessel_13		Mill A	2017-10-26	3.Fermentation Middle	28.3	219.9	6.15E+08	8400000	12.45	71.95	2.23	Yes	89.79	83.11	92.44	0.16667
fsol0126	vessel_9		Mill A	2017-10-26	4.Fermentation End	31.8	225	6.15E+08	8400000	12.45	71.95	2.23	Yes	89.79	83.11	92.44	0.16667
fsol0127	vessel_10		Mill A	2017-10-26	4.Fermentation End	31.6	237.4	6.15E+08	8400000	12.45	71.95	2.23	Yes	89.79	83.11	92.44	0.16667
fsol0128	Centrifuge		Mill A	2017-10-26	5.Yeast cream	NA	NA	6.15E+08	8400000	12.45	71.95	2.23	Yes	89.79	83.11	92.44	0.16667
fsol0129	Chopped cane juice		Mill B	2017-10-29	1.Molasses	NA	NA	NA	NA	NA	NA	NA	Yes	NA	NA	91.37	0.2
fsol0130	Whole cane juice		Mill B	2017-10-29	1.Molasses	NA	NA	NA	NA	NA	NA	NA	Yes	NA	NA	91.37	0.2
fsol0131	acid wash		Mill B	2017-10-29	6.Acid wash	NA	219	6.10E+08	1400000	13.1	81.9	1.92	Yes	88.63	88.63	91.37	0.2
fsol0132	vessel_7		Mill B	2017-10-29	2.Fermentation Beginning	30	468	6.10E+08	1400000	13.1	81.9	1.92	Yes	88.63	88.63	91.37	0.2
fsol0133	vessel_8		Mill B	2017-10-29	2.Fermentation Beginning	34.6	231	6.10E+08	1400000	13.1	81.9	1.92	Yes	88.63	88.63	91.37	0.2
fsol0134	vessel_5		Mill B	2017-10-29	3.Fermentation Middle	30.3	578	6.10E+08	1400000	13.1	81.9	1.92	Yes	88.63	88.63	91.37	0.2
fsol0135	vessel_6		Mill B	2017-10-29	3.Fermentation Middle	31.8	615	6.10E+08	1400000	13.1	81.9	1.92	Yes	88.63	88.63	91.37	0.2
fsol0136	acid wash		Mill A	2017-11-17	6.Acid wash	NA	50	6.10E+08	15500000	11.05	73.9	1.91	Yes	88.65	88.65	103.41	0.5
fsol0144	vessel_5		Mill A	2017-11-17	2.Fermentation Beginning	34.9	192.4	6.10E+08	15500000	11.05	73.9	1.91	Yes	88.65	88.65	103.41	0.5
fsol0145	vessel_3		Mill A	2017-11-17	3.Fermentation Middle	33.7	240.1	6.10E+08	15500000	11.05	73.9	1.91	Yes	88.65	88.65	103.41	0.5
fsol0146	vessel_4		Mill A	2017-11-17	3.Fermentation Middle	33.4	248.3	6.10E+08	15500000	11.05	73.9	1.91	Yes	88.65	88.65	103.41	0.5
fsol0147	vessel_2		Mill A	2017-11-17	4.Fermentation End	32	250	6.10E+08	15500000	11.05	73.9	1.91	Yes	88.65	88.65	103.41	0.5
fsol0148	vessel_16		Mill A	2017-11-17	4.Fermentation End	32.5	250.8	6.10E+08	15500000	11.05	73.9	1.91	Yes	88.65	88.65	103.41	0.5
fsol0152	Must		Mill B	2017-11-03	1.Molasses	30	NA	NA	NA	NA	NA	NA	Yes	NA	NA	92.62	0.14286
fsol0153	acid wash		Mill B	2017-11-03	6.Acid wash	NA	NA	3.80E+08	80300000	13	55.97	2.75	Yes	93.04	88.63	92.62	0.14286
fsol0154	vessel_8		Mill B	2017-11-03	2.Fermentation Beginning	33.9	253	3.80E+08	80300000	13	55.97	2.75	Yes	93.04	88.63	92.62	0.14286
fsol0155	vessel_6		Mill B	2017-11-03	2.Fermentation Beginning	32.7	419	3.80E+08	80300000	13	55.97	2.75	Yes	93.04	88.63	92.62	0.14286
fsol0156	vessel_5		Mill B	2017-11-03	3.Fermentation Middle	33.4	621	3.80E+08	80300000	13	55.97	2.75	Yes	93.04	88.63	92.62	0.14286
fsol0157	vessel_2		Mill B	2017-11-03	4.Fermentation End	31.3	606	3.80E+08	80300000	13	55.97	2.75	Yes	93.04	88.63	92.62	0.14286
fsol0158	Centrifuge		Mill B	2017-11-03	5.Yeast cream	NA	NA	3.80E+08	80300000	13	55.97	2.75	Yes	93.04	88.63	92.62	0.14286
fsol0159	Must		Mill A	2017-05-26	1.Molasses	30	NA	NA	NA	NA	NA	NA	No	NA	NA	96.87	0.25
fsol0161	vessel_4		Mill A	2017-05-26	3.Fermentation Middle	37.2	260	5.77E+08	19500000	14.8	75.6	2.86	No	88.36	88.92	96.87	0.25
fsol0162	vessel_7		Mill A	2017-05-26	2.Fermentation Beginning	36.5	159	5.77E+08	19500000	14.8	75.6	2.86	No	88.36	88.92	96.87	0.25
fsol0163	vessel_8		Mill A	2017-05-26	2.Fermentation Beginning	36.9	141.3	5.77E+08	19500000	14.8	75.6	2.86	No	88.36	88.92	96.87	0.25
fsol0166	vessel_8		Mill B	2017-06-02	4.Fermentation End	30.7	651	5.00E+08	30800000	14.5	72.08	2.59	No	85.85	89.55	88.27	0.16667
fsol0167	vessel_9		Mill B	2017-06-02	4.Fermentation End	30.8	675	5.00E+08	30800000	14.5	72.08	2.59	No	85.85	89.55	88.27	0.16667
fsol0169	Must		Mill A	2017-10-26	1.Molasses	30	NA	NA	NA	NA	NA	NA	Yes	NA	NA	92.44	0.16667
fsol0175			Mill A	2017-10-26	6.Acid wash	NA	NA	6.15E+08	8400000	12.45	71.95	2.23	Yes	89.79	83.11	92.44	0.16667
fsol0176	vessel_11		Mill A	2017-05-26	2.Fermentation Beginning	29.1	10	5.77E+08	19500000	14.8	75.6	2.86	No	88.36	88.92	96.87	0.25
fsol0178			Mill B	2017-06-02	1.Molasses	NA	NA	NA	NA	NA	NA	NA	No	NA	NA	88.27	0.16667
fsol0179			Mill B	2017-10-29	1.Molasses	30	NA	NA	NA	NA	NA	NA	Yes	NA	NA	91.37	0.2
fsol0180			Mill A	2017-11-17	5.Yeast cream	NA	NA	6.10E+08	15500000	11.05	73.9	1.91	Yes	88.65	88.65	103.41	0.5
fsol0181	vessel_2		Mill B	2017-10-29	4.Fermentation End	28.8	541	6.10E+08	1400000	13.1	81.9	1.92	Yes	88.63	88.63	91.37	0.2

### Sheet: Supplementary Table 2
Supplementary Table 2: Sequencing info and mapping stats.
Sample ID	Sample	Mill	Collecting Date	Industrial Step	Raw Reads	HQ Reads	HQ Base	HQ Base	Average read length	% HQ Reads	SC Reads	Non-SC Reads	%SC	%non-SC	Mapping_rate (%)		SC:Non-SC ratio	Co-assembly Mapping Rate (%)	Co-assembly Coverage (%)	Total reads mapped to prokaryotic species	Mapping_rate (%)	Min species count	Max species count
fsol0159	fsol0159	Mill A	2017-05-26	1.Molasses	39877910	37688410	5669890804	5343420092	150.4	94.5	534392	37154018	1.42%	98.58%	35.82	35.31%	0.01438315501	72.94	35.38	13308266	35.82	0	3968141
fsol0097	fsol0097	Mill A	2017-05-26	6.Acid wash	44511036	44044566	5776600269	5654502909	131.2	99	34015946	10028620	77.23%	22.77%	48.82	11.12%	3391887019	97.42	17.39	4895968	48.82	0	2237399
fsol0099	fsol0099	Mill A	2017-05-26	2. Fermentation Beginning	35388660	35092564	4943424907	4867931544	140.9	99.2	30656020	4436544	87.36%	12.64%	46.51	5.88%	6909887516	97.6	9.81	2063496	46.51	0	807902
fsol0100	fsol0100	Mill A	2017-05-26	2. Fermentation Beginning	29925136	29752836	4348389952	4303911636	146.2	99.4	52064	29700772	0.17%	99.83%	26.56	26.51%	0.001752951068	98.93	29.51	7887475	26.56	0	2601822
fsol0162	fsol0162	Mill A	2017-05-26	2. Fermentation Beginning	41973534	41258766	6010361146	5884370120	145.7	98.3	4132848	37125918	10.02%	89.98%	63.95	57.54%	0.1113197524	99.43	16.05	23743721	63.95	0	16762601
fsol0163	fsol0163	Mill A	2017-05-26	2. Fermentation Beginning	48326954	47293126	6862304458	6687547630	145.1	97.9	2705858	44587268	5.72%	94.28%	63.83	60.18%	0.06068678619	99.51	13.34	28458978	63.83	0	17706489
fsol0176	fsol0176	Mill A	2017-05-26	2. Fermentation Beginning	44459688	43990352	6338143708	6235485025	144.1	98.9	9205076	34785276	20.93%	79.07%	63.47	50.19%	0.2646256422	98.92	21.77	22078651	63.47	0	15355018
fsol0102	fsol0102	Mill A	2017-05-26	3. Fermentation Middle	41023080	40596238	5648632739	5554150667	139.1	99	27718344	12877894	68.28%	31.72%	50.01	15.86%	2152397279	98.03	17.87	6440820	50.01	0	2553527
fsol0103	fsol0103	Mill A	2017-05-26	3. Fermentation Middle	37198590	35964538	5111212005	4906086940	142.1	96.7	4450636	31513902	12.38%	87.62%	46.22	40.50%	0.1412277033	98.89	17.07	14566619	46.22	0	5372680
fsol0104	fsol0104	Mill A	2017-05-26	3. Fermentation Middle	34111600	33836984	4966456982	4906594739	146.8	99.2	6419182	27417802	18.97%	81.03%	43.52	35.26%	0.2341246027	97.08	42.01	11932100	43.52	0	3662472
fsol0105	fsol0105	Mill A	2017-05-26	3. Fermentation Middle	31895578	31659374	4535744898	4477836595	143.3	99.3	2235382	29423992	7.06%	92.94%	42.97	39.94%	0.07597140456	96.78	41.6	12644119	42.97	0	4046588
fsol0161	fsol0161	Mill A	2017-05-26	3. Fermentation Middle	44922940	44020462	6194223275	6037621586	140.7	98	3704428	40316034	8.42%	91.58%	68.36	62.61%	0.09188473251	99.53	11.08	27561101	68.36	0	20021750
fsol0106	fsol0106	Mill A	2017-05-26	4. Fermentation End	32155748	31858058	4529411851	4464049202	142.2	99.1	83386	31774672	0.26%	99.74%	50.58	50.45%	0.002624291448	96.03	40.13	16073062	50.58	0	7018990
fsol0107	fsol0107	Mill A	2017-05-26	5.Yeast cream	15726024	15610652	2279778051	2252071606	146	99.3	3550162	12060490	22.74%	77.26%	55.1	42.57%	0.2943629985	92.4	25.65	6645762	55.1	0	3894621
fsol0169	fsol0169	Mill A	2017-10-26	1.Molasses	37560656	31529610	5318041821	4441800635	168.7	83.9	208534	31321076	0.66%	99.34%	38.76	38.50%	0.006657944957	61.18	23.09	12140824	38.76	0	3313954
fsol0175	fsol0175	Mill A	2017-10-26	6.Acid wash	53640000	53159196	7334455108	7213355432	138	99.1	50412784	2746412	94.83%	5.17%	41.74	2.16%	1835587086	91.11	12.93	1146346	41.74	0	661811
fsol0121	fsol0121	Mill A	2017-10-26	2. Fermentation Beginning	27423692	27169096	3810394851	3750912033	140.2	99.1	26413554	755542	97.22%	2.78%	32.19	0.90%	3495974281	91.95	8.43	243208	32.19	0	129825
fsol0122	fsol0122	Mill A	2017-10-26	3. Fermentation Middle	24950110	24677992	3469934529	3413885935	140.6	98.9	23490216	1187776	95.19%	4.81%	45.28	2.18%	1977663802	92.63	11.7	537827	45.28	0	258055
fsol0123	fsol0123	Mill A	2017-10-26	3. Fermentation Middle	25203276	24899154	3429747590	3361570213	137.7	98.8	23483298	1415856	94.31%	5.69%	44.2	2.51%	1658593671	93.19	12.91	625748	44.2	0	303767
fsol0126	fsol0126	Mill A	2017-10-26	4. Fermentation End	30384008	30131326	4150340748	4090948885	137.7	99.2	71366	30059960	0.24%	99.76%	36.46	36.37%	0.002374121589	97.62	32.33	10958761	36.46	0	4714607
fsol0127	fsol0127	Mill A	2017-10-26	4. Fermentation End	34218138	33820704	4618693541	4532198398	136.6	98.8	31112928	2707776	91.99%	8.01%	55.38	4.43%	1149021485	95.09	11	1499549	55.38	0	868183
fsol0128	fsol0128	Mill A	2017-10-26	5.Yeast cream	22674482	22190006	3225311211	3141997488	145.3	97.9	10517528	11672478	47.40%	52.60%	37.22	19.58%	0.9010535723	82.04	26.52	4344620	37.22	0	2260395
fsol0136	fsol0136	Mill A	2017-11-17	6.Acid wash	36360984	35933436	5130816238	5047196659	142.8	98.8	12081692	23851744	33.62%	66.38%	64.29	42.67%	0.5065328556	99.57	14.28	15333656	64.29	0	11169468
fsol0144	fsol0144	Mill A	2017-11-17	2. Fermentation Beginning	40566392	39843586	5565739195	5434315204	139.7	98.2	4168340	35675246	10.46%	89.54%	64.42	57.68%	0.1168412406	99.63	16.62	22980764	64.42	0	17388432
fsol0145	fsol0145	Mill A	2017-11-17	3. Fermentation Middle	44765248	44029574	5935707529	5787360710	134.8	98.4	3227486	40802088	7.33%	92.67%	63.76	59.09%	0.07910100091	99.63	16.26	26017329	63.76	0	19602000
fsol0146	fsol0146	Mill A	2017-11-17	3. Fermentation Middle	36147612	35552206	4955167854	4845991326	139.4	98.4	1595074	33957132	4.49%	95.51%	66.18	63.21%	0.04697316605	99.68	11.43	22472122	66.18	0	17151134
fsol0147	fsol0147	Mill A	2017-11-17	4. Fermentation End	32735228	32461808	4526061990	4457560377	139.4	99.2	19564242	12897566	60.27%	39.73%	64.7	25.71%	1516894118	99.29	11.94	8344302	64.7	0	6086045
fsol0148	fsol0148	Mill A	2017-11-17	4. Fermentation End	38497974	38143040	5150742303	5062177268	135	99.1	28604262	9538778	74.99%	25.01%	60.88	15.22%	2998734429	98.95	14.26	5806975	60.88	0	3919289
fsol0180	fsol0180	Mill A	2017-11-17	5.Yeast cream	41421524	40894800	5803719946	5695741803	141.9	98.7	35956068	4938732	87.92%	12.08%	58.51	7.07%	7280425016	97.15	8.87	2889852	58.51	0	1905820
fsol0109	fsol0109	Mill B	2017-06-02	1.Molasses	39174074	38833058	5560313938	5480433451	143.2	99.1	35726836	3106222	92.00%	8.00%	52.17	4.17%	1150170078	95.91	12.61	1620609	52.17	0	1130816
fsol0110	fsol0110	Mill B	2017-06-02	1.Molasses	41657268	41161292	5854208831	5751550882	142.2	98.8	38132270	3029022	92.64%	7.36%	46.25	3.40%	1258897096	96.16	16.89	1400868	46.25	0	831110
fsol0178	fsol0178	Mill B	2017-06-02	1.Molasses	43244170	42907110	6030212914	5943847419	140.5	99.2	85760	42821350	0.20%	99.80%	1.91	1.91%	0.002002739288	65.33	32.52	817596	1.91	0	190353
fsol0111	fsol0111	Mill B	2017-06-02	6.Acid wash	38155468	37415268	5314621295	5179176730	142	98.1	35041752	2373516	93.66%	6.34%	42.65	2.71%	1476364684	96.02	14.52	1012384	42.65	0	577387
fsol0112	fsol0112	Mill B	2017-06-02	2. Fermentation Beginning	46191218	45497582	6635948063	6506483605	145.9	98.5	41363894	4133688	90.91%	9.09%	46.73	4.25%	1000653508	96.75	20.58	1931665	46.73	0	1147303
fsol0113	fsol0113	Mill B	2017-06-02	2. Fermentation Beginning	41340034	40909974	5623874144	5522496411	137.5	99	37398180	3511794	91.42%	8.58%	46.5	3.99%	1064930916	96.54	15.86	1633055	46.5	0	973185
fsol0114	fsol0114	Mill B	2017-06-02	3. Fermentation Middle	41309912	40895608	5860158551	5773922785	143.3	99	37622784	3272824	92.00%	8.00%	53.98	4.32%	1149551091	97.33	12.33	1766714	53.98	0	1214897
fsol0166	fsol0166	Mill B	2017-06-02	4. Fermentation End	38279402	37743988	5389684531	5285352905	142.8	98.6	29784418	7959570	78.91%	21.09%	58.05	12.24%	3741963197	97.84	12.65	4620815	58.05	0	2534408
fsol0167	fsol0167	Mill B	2017-06-02	4. Fermentation End	41841548	41209994	5903924647	5785372327	143.3	98.5	34737710	6472284	84.29%	15.71%	54.56	8.57%	5367148599	97.35	13.88	3531315	54.56	0	1570604
fsol0115	fsol0115	Mill B	2017-06-02	5.Yeast cream	34924746	34556314	4945800549	4865074312	143.1	98.9	32382590	2173724	93.71%	6.29%	47.37	2.98%	1489728687	96.23	11.79	1029717	47.37	0	682256
fsol0129	fsol0129	Mill B	2017-10-29	1.Molasses	31096100	30710664	4292305905	4210855590	139.8	98.8	29584558	1126106	96.33%	3.67%	38.07	1.40%	2627155703	89.14	8.99	428740	38.07	0	180465
fsol0130	fsol0130	Mill B	2017-10-29	1.Molasses	29657680	29243684	4181983035	4104220703	143	98.6	27451724	1791960	93.87%	6.13%	53.18	3.26%	1531938436	94.26	11.96	952894	53.18	0	527372
fsol0179	fsol0179	Mill B	2017-10-29	1.Molasses	41693850	41438080	5882293855	5812199553	142	99.4	70728	41367352	0.17%	99.83%	51.91	51.82%	0.001709754108	95.57	41.81	21472058	51.91	0	9674982
fsol0131	fsol0131	Mill B	2017-10-29	6.Acid wash	24908892	24612266	3511371556	3448977287	142.7	98.8	23550012	1062254	95.68%	4.32%	46.68	2.01%	2216985015	91.18	9.33	495895	46.68	0	280908
fsol0132	fsol0132	Mill B	2017-10-29	2. Fermentation Beginning	36935106	36227264	5166340689	5038664235	142.6	98.1	3509340	32717924	9.69%	90.31%	66.95	60.46%	0.1072604729	99.43	10.17	21905619	66.95	0	16320668
fsol0133	fsol0133	Mill B	2017-10-29	2. Fermentation Beginning	30197808	29753926	4269211713	4185131642	143.5	98.5	2165330	27588596	7.28%	92.72%	65.09	60.35%	0.07848641518	99.46	9.45	17956962	65.09	0	13680213
fsol0134	fsol0134	Mill B	2017-10-29	3. Fermentation Middle	25907846	25691106	3612216682	3562385747	140.6	99.2	21974470	3716636	85.53%	14.47%	57.69	8.35%	5912462237	98.43	10.74	2144130	57.69	0	1487150
fsol0135	fsol0135	Mill B	2017-10-29	3. Fermentation Middle	29675932	29409490	4103874666	4042943988	139.5	99.1	21800292	7609198	74.13%	25.87%	60.73	15.71%	2864992079	99.17	12.37	4621127	60.73	0	3260730
fsol0181	fsol0181	Mill B	2017-10-29	4. Fermentation End	42500572	42031648	6008080684	5905118772	142.9	98.9	41175476	856172	97.96%	2.04%	20.64	0.42%	4809252814	84.94	6.41	176704	20.64	0	60588
fsol0089	fsol0089	Mill B	2017-10-29	5.Yeast cream	13975438	13865864	1796600203	1760783028	129.6	99.2	11086488	2779376	79.96%	20.04%	47.23	9.47%	3988840661	97.31	8.52	1312705	47.23	0	470879
fsol0152	fsol0152	Mill B	2017-11-03	1.Molasses	38328884	37748982	5404139792	5298442755	143.2	98.5	50092	37698890	0.13%	99.87%	53.33	53.26%	0.001328739387	96.34	42.1	20104253	53.33	0	9028524
fsol0153	fsol0153	Mill B	2017-11-03	6.Acid wash	35936836	35538872	5013009386	4933436569	141.1	98.9	3891658	31647214	10.95%	89.05%	73.24	65.22%	0.122970003	99.55	27.71	23178506	73.24	0	11712962
fsol0154	fsol0154	Mill B	2017-11-03	2. Fermentation Beginning	34120202	33734046	4757110036	4674594413	141	98.9	1550652	32183394	4.60%	95.40%	72.63	69.29%	0.04818174242	99.48	27.1	23374165	72.63	0	14146434
fsol0155	fsol0155	Mill B	2017-11-03	2. Fermentation Beginning	35103822	34717072	4906400639	4825755034	141.3	98.9	687564	34029508	1.98%	98.02%	70.02	68.63%	0.02020493508	99.25	33.83	23828951	70.02	0	9808617
fsol0156	fsol0156	Mill B	2017-11-03	3. Fermentation Middle	33301046	32936920	4566785618	4491862757	138.7	98.9	563784	32373136	1.71%	98.29%	69.12	67.94%	0.01741518029	98.93	36.05	22375056	69.12	0	11994039
fsol0157	fsol0157	Mill B	2017-11-03	4. Fermentation End	38074792	37654052	5434332253	5353346064	144.3	98.9	703982	36950070	1.87%	98.13%	68.87	67.58%	0.01905225078	98.67	38.56	25447047	68.87	0	13985317
fsol0158	fsol0158	Mill B	2017-11-03	5.Yeast cream	36823830	36441672	5198687635	5122897550	142.7	99	1857324	34584348	5.10%	94.90%	71.63	67.98%	0.05370417855	99.31	33.61	24773973	71.63	0	13719796

### Sheet: Supplementary Table 3
Supplementary Table 3: Taxonomic classification of non-yeast reads
Taxonomic level		Relative abundance range across samples (%)
Domain	Bacteria	89 – 99.9
	Virus	0.019 – 5.8
	Archaea	2E-5 – 0.28
Phylum	Firmicutes	96.21
	Proteobacteria	3.39
	Actinobacteria	0.29
	Bacteroidetes	0.01
	Tenericutes	0.01

### Sheet: Supplementary Table 4
Supplementary Table 4: The 10 most prevalent bacteria found in sugarcane ethanol fermentations.
Species	Relative abundance (%)
Lactobacillus amylovorus	45.2±24.7
Lactobacillus fermentum	19.6±17.6
Lactobacillus helveticus	5.3±3.6
Pediococcus claussenii	4.7±1.9
Lactobacillus buchneri	2±5.1
Zymomonas mobilis	2±4.3
Lactobacillus plantarum	1.5±1.9
Lactobacillus mucosae	1.4±1.7
Acetobacter pasteurianus	1.3±7.6
Bacillus cereus	1.4±1.7

### Sheet: Supplementary Table 5
Supplementary Table 5. Lactobacillus fermentum strain clusters.
	Cluster	Strain	NCBI Accession ID	# of SNVs
L. fermentum	Cluster 1	MTCC_25067	GCA_002356135.1	1392
		279	GCA_002794275.1	41
		779_LFER	GCA_001077025.1	573
		RI-508	GCA_001982185.1	859
		MD_IIE-4657	GCA_002942005.1	30
		DSM_20055	GCA_001436835.1	9
	Cluster 2	LfU21	GCA_002869825.1	123
		NB-22	GCA_000496435.1	29
		311	GCA_002794315.1	374
		MTCC_8711	GCA_000477515.1	1373
		LF2	GCA_003261135.1	301
		DS13_7	GCA_003061865.1	789
	Cluster 3	BFE_6620	GCA_002204495.1	2433
		LfQi6	GCA_000966835.2	734
		HFB3	GCA_001297025.1	534
		NCC2970	GCA_001742205.1	1088
		47-7	GCA_001854105.1	670
		CBA7106	GCA_003255875.1	990
		F-6	GCA_000397165.1	1118
		28-3-CHN	GCA_000162395.1	636
		UCO-979C	GCA_001297905.1	109
		222	GCA_001368755.1	753
		3872	GCA_000466785.3	190
		IFO_3956	GCA_000010145.1	356
		FTDC_8312	GCA_002119645.1	2
		SNUV175	GCA_001941785.1	588
		103	GCA_002794375.1	553
		LAC_FRN-92	GCA_002192435.1	592
		UMB0187	GCA_002863265.1	316
	Not Abundant	DS19_7	GCA_003053105.1	740
		VRI-003	GCA_002072085.1	3
		NCDC_400	GCA_002798075.1	1653
		Lf1	GCA_000472265.1	257
		39	GCA_001010185.1	74
		ATCC_14931	GCA_000159215.1	575
		S6	GCA_900163585.1	1
		L930BB	GCA_001039735.1	527
		SHI-2	GCA_002591935.1	558
		CECT_5716	GCA_000210515.1	170
		FTDC8312	GCA_000417005.1	6
		S13	GCA_900163595.1	2
		IMDO_130101	GCA_900205745.1	782
		90_TC-4	GCA_001010245.1	1154

### Sheet: Supplementary Table 6
Supplementary Table 6: Spearman's correlation between the relative abundance of different L. fermentum strain clusters and industrial metadata, during the beginning of fermentation.
Spearman's ρ	Cluster 1	Cluster 2	Cluster 3	Mill	Batch	Industrial.step	Temperature	Volume	performance_rank	Cluster 1 - centrifuge	Cluster 2 - centrifuge	Cluster 3 - centrifuge	Cluster 1 - acid wash	Cluster 2 -acid wash	Cluster 3 - acid wash
Cluster 1	1	-0.747253	-0.0549451	0.0412393	-0.0605228		-0.230769	-0.0659341	-0.514443	-0.0539294	-0.0482526	0.309385	0.5989	-0.649991	-0.139081
Cluster 2	-0.747253	1	-0.379121	0.123718	0.0726273		0.115385	0.203297	0.726273	0.139081	0.10502	-0.496718	-0.797588	0.848679	0.281001
Cluster 3	-0.0549451	-0.379121	1	-0.0412393	-0.229986		-0.175824	-0.0824176	-0.696012	-0.161788	0.309385	0.383183	-0.0766365	-0.0425759	0.320738
Mill	0.0412393	0.123718	-0.0412393	1	0.363405		-0.453632	0.783547	0	0.724325	-0.298252	-0.639111	-0.127822	-0.0426074	0.724325
Batch	-0.0605228	0.0726273	-0.229986	0.363405	1		0.0363137	0.302614	-0.1	0.90044	-0.881681	-0.800391	0.156326	0	0.0312653
Industrial.step
Temperature	-0.230769	0.115385	-0.175824	-0.453632	0.0363137		1	-0.208791	0.181568	-0.201526	-0.0879901	0.116374	0.258294	-0.0879901	-0.56484
Volume	-0.0659341	0.203297	-0.0824176	0.783547	0.302614		-0.208791	1	0.0907841	0.570516	-0.195849	-0.56484	-0.0936669	0.014192	0.502395
performance_rank	-0.514443	0.726273	-0.696012	0	-0.1		0.181568	0.0907841	1	-0.0937958	0.156326	-0.343918	-0.343918	0.468979	-0.187592
Cluster 1 - centrifuge	-0.0539294	0.139081	-0.161788	0.724325	0.90044		-0.201526	0.570516	-0.0937958	1	-0.788856	-0.876833	-0.00293255	0.0205279	0.407625
Cluster 2 - centrifuge	-0.0482526	0.10502	0.309385	-0.298252	-0.881681		-0.0879901	-0.195849	0.156326	-0.788856	1	0.571848	-0.348974	0.307918	0.0322581
Cluster 3 - centrifuge	0.309385	-0.496718	0.383183	-0.639111	-0.800391		0.116374	-0.56484	-0.343918	-0.876833	0.571848	1	0.231672	-0.354839	-0.296188
Cluster 1 - acid wash	0.5989	-0.797588	-0.0766365	-0.127822	0.156326		0.258294	-0.0936669	-0.343918	-0.00293255	-0.348974	0.231672	1	-0.912023	-0.612903
Cluster 2 -acid wash	-0.649991	0.848679	-0.0425759	-0.0426074	0		-0.0879901	0.014192	0.468979	0.0205279	0.307918	-0.354839	-0.912023	1	0.319648
Cluster 3 - acid wash	-0.139081	0.281001	0.320738	0.724325	0.0312653		-0.56484	0.502395	-0.187592	0.407625	0.0322581	-0.296188	-0.612903	0.319648	1
FDR values	Cluster 1	Cluster 2	Cluster 3	Mill	Batch	Industrial.step	Performance_month	Performance_score	Temperature	Volume	rank	Cluster 1 - centrifuge	Cluster 2 - centrifuge	Cluster 3 - centrifuge	Cluster 1 - acid wash	Cluster 2 -acid wash	Cluster 3 - acid wash
Cluster 1		0.00230699	0.431573	0.472611	0.424155		0.317449	0.225175	0.223868	0.417341	0.0422203	0.430934	0.43862	0.150132	0.0166622	0.00924138	0.324289
Cluster 2	0.00230699		0.101246	0.365385	0.408537		0.146016	0.23989	0.354853	0.252672	0.00335082	0.323698	0.366085	0.0431829	0.000827259	0.000215371	0.174784
Cluster 3	0.431573	0.101246		0.472611	0.223747		0.253024	0.084959	0.282974	0.396278	0.00550699	0.296913	0.15079	0.0975486	0.402051	0.446087	0.141574
Mill	0.472611	0.365385	0.472611		0.171911		0.00174825	0.00291375	0.0687646	0.002331	0.649184	0.00582751	0.165501	0.0128205	0.351399	0.453963	0.00582751
Batch	0.424155	0.408537	0.223747	0.171911			0.46183	0.0953089	0.456061	0.156527	0.409237	8.74126e-05	0.000174825	0.0013986	0.305857	0.507809	0.464307
Industrial.step
Performance_month	0.317449	0.146016	0.253024	0.00174825	0.46183			0.0020831	0.0249235	0.0199456	0.424155	0.0676518	0.481617	0.112133	0.022092	0.176301	4.625e-07
Performance_score	0.225175	0.23989	0.084959	0.00291375	0.0953089		0.0020831		0.0444102	0.0324504	0.0166958	0.00850215	0.113536	0.133493	0.415993	0.288172	0.00117429
Temperature	0.223868	0.354853	0.282974	0.0687646	0.456061		0.0249235	0.0444102		0.246722	0.291317	0.252331	0.387505	0.351511	0.195755	0.387581	0.023586
Volume	0.417341	0.252672	0.396278	0.002331	0.156527		0.0199456	0.0324504	0.246722		0.401923	0.0225617	0.259348	0.0237773	0.380423	0.48321	0.04121
rank	0.0422203	0.00335082	0.00550699	0.649184	0.409237		0.424155	0.0166958	0.291317	0.401923		0.384586	0.314248	0.128584	0.1338	0.0592366	0.275029
Cluster 1 - centrifuge	0.430934	0.323698	0.296913	0.00582751	8.74126e-05		0.0676518	0.00850215	0.252331	0.0225617	0.384586		0.00121823	0.000184846	0.496726	0.474205	0.0826171
Cluster 2 - centrifuge	0.43862	0.366085	0.15079	0.165501	0.000174825		0.481617	0.113536	0.387505	0.259348	0.314248	0.00121823		0.0223537	0.120116	0.151569	0.458337
Cluster 3 - centrifuge	0.150132	0.0431829	0.0975486	0.0128205	0.0013986		0.112133	0.133493	0.351511	0.0237773	0.128584	0.000184846	0.0223537		0.219344	0.115578	0.160387
Cluster 1 - acid wash	0.0166622	0.000827259	0.402051	0.351399	0.305857		0.022092	0.415993	0.195755	0.380423	0.1338	0.496726	0.120116	0.219344		2.34334e-05	0.0143147
Cluster 2 -acid wash	0.00924138	0.000215371	0.446087	0.453963	0.507809		0.176301	0.288172	0.387581	0.48321	0.0592366	0.474205	0.151569	0.115578	2.34334e-05		0.143282
Cluster 3 - acid wash	0.324289	0.174784	0.141574	0.00582751	0.464307		4.625e-07	0.00117429	0.023586	0.04121	0.275029	0.0826171	0.458337	0.160387	0.0143147	0.143282

### Sheet: Supplementary Table 7
Supplementary Table 6. Unique KOs from metagenomic strain clusters from L. fermentum.
Legend
	KOs occuring 3 times
	KOs occuring 4 times
	KOs occuring 5 times
Metagenomic strain cluster	KO id	KO annotation	KO pathway/module
1	K00024	mdh; malate dehydrogenase [EC:1.1.1.37]	(TCA cycle)
1	K00076	hdhA; 7-alpha-hydroxysteroid dehydrogenase [EC:1.1.1.159]	Secondary bile acid biosynthesis
1	K00161	PDHA_ pdhA; pyruvate dehydrogenase E1 component alpha subunit [EC:1.2.4.1]	(TCA cycle)
1	K00166	BCKDHA_ bkdA1; 2-oxoisovalerate dehydrogenase E1 component alpha subunit [EC:1.2.4.4]	Valine, leucine and isoleucine degradation, Propanoate metabolism
1	K00287	DHFR_ folA; dihydrofolate reductase [EC:1.5.1.3]	One carbon pool by folate, Folate biosynthesis, Antifolate resistance
1	K00626	E2.3.1.9_ atoB; acetyl-CoA C-acetyltransferase [EC:2.3.1.9]
1	K00690	E2.4.1.7; sucrose phosphorylase [EC:2.4.1.7]	Starch and sucrose metabolism
1	K00696	E2.4.1.14; sucrose-phosphate synthase [EC:2.4.1.14]	Starch and sucrose metabolism
1	K00874	kdgK; 2-dehydro-3-deoxygluconokinase [EC:2.7.1.45]	Pentose phosphate pathway
1	K00880	lyxK; L-xylulokinase [EC:2.7.1.53]	Pentose and glucuronate interconversions, Ascorbate and aldarate metabolism
1	K01095	pgpA; phosphatidylglycerophosphatase A [EC:3.1.3.27]	Glycerophospholipid metabolism
1	K01142	E3.1.11.2_ xthA; exodeoxyribonuclease III [EC:3.1.11.2]	Base excision repair
1	K01209	abfA; alpha-L-arabinofuranosidase [EC:3.2.1.55]	Amino sugar and nucleotide sugar metabolism
1	K01227	E3.2.1.96; mannosyl-glycoprotein endo-beta-N-acetylglucosaminidase [EC:3.2.1.96]	Other glycan degradation
1	K01265	map; methionyl aminopeptidase [EC:3.4.11.18]
1	K01286	E3.4.16.4; D-alanyl-D-alanine carboxypeptidase [EC:3.4.16.4]
1	K01649	leuA_ IMS; 2-isopropylmalate synthase [EC:2.3.3.13]	Valine, leucine and isoleucine biosynthesis, Pyruvate metabolism, 2-Oxocarboxylic acid metabolism
1	K01676	E4.2.1.2A_ fumA_ fumB; fumarate hydratase_ class I [EC:4.2.1.2]	TCA cycle
1	K01678	E4.2.1.2AB_ fumB; fumarate hydratase subunit beta [EC:4.2.1.2]	TCA cycle
1	K01687	ilvD; dihydroxy-acid dehydratase [EC:4.2.1.9]	Valine, leucine and isoleucine biosynthesis
1	K01740	metY; O-acetylhomoserine (thiol)-lyase [EC:2.5.1.49]	Cysteine and methionine metabolism
1	K01802	E5.2.1.8; peptidylprolyl isomerase [EC:5.2.1.8]
1	K01854	glf; UDP-galactopyranose mutase [EC:5.4.99.9]	Galactose metabolism
1	K01881	PARS_ proS; prolyl-tRNA synthetase [EC:6.1.1.15]	Aminoacyl-tRNA biosynthesis
1	K01953	asnB_ ASNS; asparagine synthase (glutamine-hydrolysing) [EC:6.3.5.4]	Alanine, aspartate and glutamate metabolism
1	K02022	ABC.MR.TX; HlyD family secretion protein
1	K02440	GLPF; glycerol uptake facilitator protein
1	K02530	lacR; DeoR family transcriptional regulator_ lactose phosphotransferase system repressor
1	K02773	PTS-Gat-EIIA_ gatA_ sgcA; PTS system_ galactitol-specific IIA component [EC:2.7.1.200]	Galactose metabolism , PTS system
1	K02774	PTS-Gat-EIIB_ gatB_ sgcB; PTS system_ galactitol-specific IIB component [EC:2.7.1.200]	Galactose metabolism , PTS system
1	K03078	ulaD_ sgaH_ sgbH; 3-dehydro-L-gulonate-6-phosphate decarboxylase [EC:4.1.1.85]	Pentose and glucuronate interconversions, Ascorbate and aldarate metabolism
1	K03079	ulaE_ sgaU_ sgbU; L-ribulose-5-phosphate 3-epimerase [EC:5.1.3.22]
1	K03081	: No such data.
1	K03082	: No such data.
1	K03106	SRP54_ ffh; signal recognition particle subunit SRP54 [EC:3.6.5.4]	quorum sensing, Bacterial secretion system
1	K03186	ubiX_ bsdB_ PAD1; flavin prenyltransferase [EC:2.5.1.129]	Ubiquinone and other terpenoid-quinone biosynthesis, Aminobenzoate degradation, Phenylpropanoid biosynthesis, Degradation of aromatic compounds
1	K03476	ulaG; L-ascorbate 6-phosphate lactonase [EC:3.1.1.-]	Ascorbate and aldarate metabolism
1	K03654	recQ; ATP-dependent DNA helicase RecQ [EC:3.6.4.12]	RNA degradation
1	K03744	lemA; LemA protein
1	K03753	mobB; molybdopterin-guanine dinucleotide biosynthesis adapter protein
1	K03767	PPIA; peptidyl-prolyl cis-trans isomerase A (cyclophilin A) [EC:5.2.1.8]	Cationic antimicrobial peptide (CAMP) resistance , Necroptosis
1	K03779	ttdA; L(+)-tartrate dehydratase alpha subunit [EC:4.2.1.32]	Glyoxylate and dicarboxylate metabolism
1	K03780	ttdB; L(+)-tartrate dehydratase beta subunit [EC:4.2.1.32]	Glyoxylate and dicarboxylate metabolism
1	K03799	htpX; heat shock protein HtpX [EC:3.4.24.-]	Aminoglycoside resistance, protease HtpX
1	K03980	murJ_ mviN; putative peptidoglycan lipid II flippase
1	K04095	fic; cell filamentation protein
1	K05520	pfpI; protease I [EC:3.5.1.124]
1	K05898	kstD; 3-oxosteroid 1-dehydrogenase [EC:1.3.99.4]	Steroid degradation
1	K06013	STE24; STE24 endopeptidase [EC:3.4.24.84]	Terpenoid backbone biosynthesis, Biosynthesis of antibiotics
1	K06191	nrdH; glutaredoxin-like protein NrdH
1	K06610	iolF; MFS transporter_ SP family_ inositol transporter	sugar transporter
1	K07033	K07033; uncharacterized protein
1	K07045	K07045; uncharacterized protein
1	K07120	K07120; uncharacterized protein
1	K07727	K07727; putative transcriptional regulator
1	K08093	hxlA; 3-hexulose-6-phosphate synthase [EC:4.1.2.43]	Pentose phosphate pathway
1	K08094	hxlB; 6-phospho-3-hexuloisomerase [EC:5.3.1.27]	Pentose phosphate pathway
1	K08483	PTS-EI.PTSI_ ptsI; phosphotransferase system_ enzyme I_ PtsI [EC:2.7.3.9]	Phosphotransferase system (PTS)
1	K09014	sufB; Fe-S cluster assembly protein SufB
1	K10681	saeS; two-component system_ OmpR family_ sensor histidine kinase SaeS [EC:2.7.13.3]	Two-component system
1	K10682	saeR; two-component system_ OmpR family_ response regulator SaeR	Two-component system
1	K12293	comB; competence factor transport accessory protein ComB	Two-component system Quorum sensing
1	K12549	lapA; surface adhesion protein
1	K13731	inlB; internalin B	Bacterial invasion of epithelial cells
1	K13818	mobAB; molybdopterin-guanine dinucleotide biosynthesis protein [EC:2.7.7.77]	Folate biosynthesis
1	K13831	hps-phi; 3-hexulose-6-phosphate synthase / 6-phospho-3-hexuloisomerase [EC:4.1.2.43 5.3.1.27]	Pentose phosphate pathway
1	K13832	aroDE_ DHQ-SDH; 3-dehydroquinate dehydratase / shikimate dehydrogenase [EC:4.2.1.10 1.1.1.25]	henylalanine, tyrosine and tryptophan biosynthesis
1	K14052	puuP; putrescine importer
1	K15869	baiA; 3alpha-hydroxy bile acid-CoA-ester 3-dehydrogenase [EC:1.1.1.395]	Secondary bile acid biosynthesis
1	K17810	asl; D-aspartate ligase [EC:6.3.1.12]
1	K18640	parM; plasmid segregation protein ParM
1	K20112	PTS-Gal-EIIA; PTS system_ galactose-specific IIA component [EC:2.7.1.204]	Phosphotransferase system (PTS)
3	K00261	GLUD1_2_ gdhA; glutamate dehydrogenase (NAD(P)+) [EC:1.4.1.3]	Arginine biosynthesis, Alanine, aspartate and glutamate, D-Glutamine and D-glutamate metabolism metabolism, Nitrogen metabolism
3	K00262	E1.4.1.4_ gdhA; glutamate dehydrogenase (NADP+) [EC:1.4.1.4]	Arginine biosynthesis, Alanine, aspartate and glutamate, D-Glutamine and D-glutamate metabolism metabolism, Nitrogen metabolism
3	K00713	waaD; UDP-glucose:(glucosyl)LPS alpha-1_2-glucosyltransferase [EC:2.4.1.-]	Lipopolysaccharide biosynthesis
3	K00949	thiN_ TPK1_ THI80; thiamine pyrophosphokinase [EC:2.7.6.2]	Thiamine metabolism
3	K01090	E3.1.3.16; protein phosphatase [EC:3.1.3.16]
3	K01438	argE; acetylornithine deacetylase [EC:3.5.1.16]	Arginine biosynthesis
3	K01577	oxc; oxalyl-CoA decarboxylase [EC:4.1.1.8]	Glyoxylate and dicarboxylate metabolism
3	K01783	rpe_ RPE; ribulose-phosphate 3-epimerase [EC:5.1.3.1]	Pentose phosphate pathway
3	K01809	manA_ MPI; mannose-6-phosphate isomerase [EC:5.3.1.8]	Fructose and mannose metabolism
3	K02078	acpP; acyl carrier protein
3	K03280	waaK_ rfaK; UDP-N-acetylglucosamine:(glucosyl)LPS alpha-1_2-N-acetylglucosaminyltransferase [EC:2.4.1.56]	Lipopolysaccharide biosynthesis
3	K03481	glvR; RpiR family transcriptional regulator_ glv operon transcriptional regulator	Lipopolysaccharide biosynthesis
3	K03517	nadA; quinolinate synthase [EC:2.5.1.72]	Nicotinate and nicotinamide metabolism
3	K03621	plsX; phosphate acyltransferase [EC:2.3.1.274]	Glycerolipid metabolism
3	K03685	rnc_ DROSHA_ RNT1; ribonuclease III [EC:3.1.26.3]
3	K03742	pncC; nicotinamide-nucleotide amidase [EC:3.5.1.42]	Nicotinate and nicotinamide metabolism
3	K03743	pncC; nicotinamide-nucleotide amidase [EC:3.5.1.42]	Nicotinate and nicotinamide metabolism
3	K03819	wcaB; putative colanic acid biosynthesis acetyltransferase WcaB [EC:2.3.1.-]
3	K04066	priA; primosomal protein N' (replication factor Y) (superfamily II helicase) [EC:3.6.4.-]	Homologous recombination
3	K06338	cotSA; spore coat protein SA
3	K06949	rsgA_ engC; ribosome biogenesis GTPase / thiamine phosphate phosphatase [EC:3.6.1.- 3.1.3.100]	Thiamine metabolism
3	K06994	K06994; putative drug exporter of the RND superfamily
3	K07030	K07030; uncharacterized protein
3	K08884	K08884; serine/threonine protein kinase_ bacterial [EC:2.7.11.1]
3	K09703	K09703; uncharacterized protein
3	K10974	codB; cytosine permease
3	K12132	prkC_ stkP; eukaryotic-like serine/threonine-protein kinase [EC:2.7.11.1]
3	K14335	pimC; alpha-1_6-mannosyltransferase [EC:2.4.1.-]	Lipoarabinomannan (LAM) biosynthesis
3	K18704	tarL; CDP-ribitol ribitolphosphotransferase / teichoic acid ribitol-phosphate polymerase [EC:2.7.8.14 2.7.8.47]
3	K19337	hexR; RpiR family transcriptional regulator_ carbohydrate utilization regulator
3	K19354	waaH; heptose III glucuronosyltransferase [EC:2.4.1.-]
3	K19418	epsK; membrane protein EpsK
3	K20074	prpC_ phpP; PPM family protein phosphatase [EC:3.1.3.16]
2	K00018	hprA; glycerate dehydrogenase [EC:1.1.1.29]	Glycine, serine and threonine metabolism, Glyoxylate and dicarboxylate metabolism, Methane metabolism
2	K00034	gdh; glucose 1-dehydrogenase [EC:1.1.1.47]	pentose phosphate pathway
2	K00849	galK; galactokinase [EC:2.7.1.6]	Galactose metabolism
2	K00984	aadA; streptomycin 3"-adenylyltransferase [EC:2.7.7.47]
2	K01087	otsB; trehalose 6-phosphate phosphatase [EC:3.1.3.12]	Starch and sucrose metabolism
2	K01194	TREH_ treA_ treF; alpha_alpha-trehalase [EC:3.2.1.28]	Starch and sucrose metabolism
2	K01201	GBA_ srfJ; glucosylceramidase [EC:3.2.1.45]	Other glycan degradation
2	K01220	E3.2.1.85_ lacG; 6-phospho-beta-galactosidase [EC:3.2.1.85]	Galactose metabolism
2	K01295	cpg; glutamate carboxypeptidase [EC:3.4.17.11]
2	K01590	hdc_ HDC; histidine decarboxylase [EC:4.1.1.22]	Histidine metabolism
2	K01706	gudD; glucarate dehydratase [EC:4.2.1.40]	Ascorbate and aldarate metabolism
2	K01758	CTH; cystathionine gamma-lyase [EC:4.4.1.1]	Glycine, serine and threonine metabolism, Cysteine and methionine metabolism, Selenocompound metabolism
2	K01915	glnA_ GLUL; glutamine synthetase [EC:6.3.1.2]	many aa-related pathways
2	K02531	lacT; transcriptional antiterminator
2	K02759	PTS-Cel-EIIA_ celC_ chbA; PTS system_ cellobiose-specific IIA component [EC:2.7.1.196 2.7.1.205]	Starch and sucrose metabolism Phosphotransferase system
2	K02786	PTS-Lac-EIIA_ lacF; PTS system_ lactose-specific IIA component [EC:2.7.1.207]	galactose metabolism, Phosphotransferase system
2	K02787	PTS-Lac-EIIB_ lacE; PTS system_ lactose-specific IIB component [EC:2.7.1.207]	galactose metabolism, Phosphotransferase system
2	K02788	PTS-Lac-EIIC_ lacE; PTS system_ lactose-specific IIC component	Galactose metabolism, Phosphotransferase system
2	K02837	prfC; peptide chain release factor 3
2	K03451	TC.BCT; betaine/carnitine transporter_ BCCT family
2	K03480	glcT; transcriptional antiterminator
2	K03530	hupB; DNA-binding protein HU-beta
2	K03549	kup; KUP system potassium uptake protein
2	K03704	cspA; cold shock protein
2	K03731	E2.4.1.216; trehalose 6-phosphate phosphorylase [EC:2.4.1.216]
2	K03818	wcaF; putative colanic acid biosynthesis acetyltransferase WcaF [EC:2.3.1.-]
2	K05946	tagA_ tarA; N-acetylglucosaminyldiphosphoundecaprenol N-acetyl-beta-D-mannosaminyltransferase [EC:2.4.1.187]
2	K06884	K06884; uncharacterized protein
2	K07058	K07058; membrane protein
2	K07149	K07149; uncharacterized protein
2	K07448	mrr; restriction system protein
2	K07667	kdpE; two-component system_ OmpR family_ KDP operon response regulator KdpE
2	K08992	lapA; lipopolysaccharide assembly protein A
2	K08995	K08995; putative membrane protein
2	K09017	rutR; TetR/AcrR family transcriptional regulator
2	K09697	natA; sodium transport system ATP-binding protein [EC:7.2.2.4]
2	K10112	msmX_ msmK_ malK_ sugC_ ggtA_ msiK; multiple sugar transport system ATP-binding protein
2	K11202	PTS-Fru2-EIIB; PTS system_ fructose-specific IIB-like component [EC:2.7.1.-]
2	K12997	rgpB; rhamnosyltransferase [EC:2.4.1.-]
2	K16133	mcyI; microcystin synthetase protein McyI
2	K16698	tuaG; teichuronic acid biosynthesis glycosyltransferase TuaG [EC:2.4.-.-]
2	K16843	slcC; (S)-sulfolactate dehydrogenase [EC:1.1.1.310]
2	K17216	mccA; cystathionine beta-synthase (O-acetyl-L-serine) [EC:2.5.1.134]
2	K17217	mccB; cystathionine gamma-lyase / homocysteine desulfhydrase [EC:4.4.1.1 4.4.1.2]
2	K17248	pglJ; N-acetylgalactosamine-N_N'-diacetylbacillosaminyl-diphospho-undecaprenol 4-alpha-N-acetylgalactosaminyltransferase [EC:2.4.1.291]
2	K18784	E2.4.1.282; 3-O-alpha-D-glucosyl-L-rhamnose phosphorylase [EC:2.4.1.282]
2	K18799	wzxB_ rfbX; O-antigen flippase
2	K19157	yafQ; mRNA interferase YafQ [EC:3.1.-.-]
